# Exploring the energetic and conformational properties of the sequence space connecting naturally occurring RNA tetraloop receptor motifs

**DOI:** 10.1101/2024.05.28.596103

**Authors:** John H. Shin, Lena M. Cuevas, Rohit Roy, Steve L. Bonilla, Hashim Al-Hashimi, William J Greenleaf, Daniel Herschlag

## Abstract

Folded RNAs contain tertiary contact motifs whose structures and energetics are conserved across different RNAs. The transferable properties of RNA motifs simplify the RNA folding problem, but measuring energetic and conformational properties of many motifs remains a challenge. Here, we use a high-throughput thermodynamic approach to investigate how sequence changes alter the binding properties of naturally-occurring motifs, the GAAA tetraloop • tetraloop receptor (TLR) interactions. We measured the binding energies and conformational preferences of TLR sequences that span mutational pathways from the canonical 11ntR to two other natural TLRs, the IC3R and Vc2R. While the IC3R and Vc2R share highly similar energetic and conformational properties, the landscapes that map the sequence changes for their conversion from the 11ntR to changes in these properties differ dramatically. Differences in the energetic landscapes stem from the mutations needed to convert the 11ntR to the IC3R and Vc2R rather than a difference in the intrinsic energetic architectures of these TLRs. The conformational landscapes feature several non-native TLR variants with conformational preferences that differ from both the initial and final TLRs; these species represent potential branching points along the multidimensional sequence space to sequences with greater fitness in other RNA contexts with alternative conformational preferences. Our high-throughput, quantitative approach reveals the complex nature of sequence-fitness landscapes and leads to models for their molecular origins. Systematic and quantitative molecular approaches provide critical insights into understanding the evolution of natural RNAs as they traverse complex landscapes in response to selective pressures.
