## Supplemental Dataset 1 for "Exploring the energetic and conformational properties of the sequence space connecting naturally occurring RNA tetraloop receptor motifs"

### Sheet: Sheet1
receptor_sequence	GAAA_K_avg	GAAA_K_avg limit	GAAA_avg	GAAA_avg limit	GUAA_K_avg	GUAA_K_avg limit	GUAA_avg	GUAA_avg limit
GAAGG_CCUAAAC	-7.74 (-8.11,-7.56)	FALSE	-7.56 (-7.86,-7.37)	FALSE	-7.21 (-7.37,N/A)	TRUE	-7.45 (-7.64,N/A)	TRUE
GAAGG_CCUAAAG	-8.32 (-8.58,-8.16)	FALSE	-8.48 (-8.70,-8.34)	FALSE	-7.03 (-7.52,N/A)	TRUE	-7.33 (-7.67,N/A)	TRUE
GAAGG_CCUAAC	-7.95 (-8.69,-7.65)	FALSE	-7.83 (-7.98,N/A)	TRUE	-7.72 (-8.38,N/A)	TRUE	-8.05 (-9.10,N/A)	TRUE
GAAGG_CCUAAG	-8.83 (-9.01,-8.66)	FALSE	-8.80 (-8.97,-8.64)	FALSE	-7.11 (-7.27,N/A)	TRUE	-7.23 (-7.56,N/A)	TRUE
GAGGG_CCCUAAC	-8.66 (-8.96,-8.46)	FALSE	-8.71 (-9.12,-8.41)	FALSE	-8.63 (-8.96,-8.42)	FALSE	-9.04 (-9.66,-8.77)	FALSE
GAGGG_CCCUAAG	-8.10 (-8.38,-7.85)	FALSE	-8.06 (-8.72,-7.63)	FALSE	-7.90 (-8.08,-7.73)	FALSE	-8.05 (-8.40,-7.75)	FALSE
GAGGG_CCUAAC	-7.38 (-7.65,-7.14)	FALSE	-7.34 (-7.48,N/A)	TRUE	-7.15 (-7.29,N/A)	TRUE	-7.43 (-8.25,N/A)	TRUE
GAGGG_CCUAAG	-9.12 (-9.60,-8.90)	FALSE	-9.18 (-9.48,-8.94)	FALSE	-6.88 (-7.36,N/A)	TRUE	-7.24 (-7.43,N/A)	TRUE
GAUGG_CCCUAAC	-7.78 (-7.96,-7.62)	FALSE	-7.75 (-7.93,-7.61)	FALSE	-6.99 (-7.08,N/A)	TRUE	-7.22 (-7.47,N/A)	TRUE
GAUGG_CCCUAAG	-8.90 (-9.35,-8.68)	FALSE	-8.91 (-9.34,-8.72)	FALSE	-6.86 (-7.11,N/A)	TRUE	-7.14 (-7.21,N/A)	TRUE
GAUGG_CCUAAAC	-8.60 (-9.02,-8.43)	FALSE	-8.66 (-8.98,-8.46)	FALSE	-7.07 (-7.58,N/A)	TRUE	-7.37 (-7.71,N/A)	TRUE
GAUGG_CCUAAAG	-9.45 (-9.99,-9.20)	FALSE	-9.44 (-9.78,-9.23)	FALSE	-7.10 (-7.94,N/A)	TRUE	-7.45 (-7.67,N/A)	TRUE
GAUGG_CCUAAC	-8.69 (-9.23,-8.49)	FALSE	-8.92 (-9.12,-8.75)	FALSE	-6.95 (-7.23,N/A)	TRUE	-7.32 (-8.31,N/A)	TRUE
GAUGG_CCUAAG	-10.79 (-10.96,-10.64)	FALSE	-10.72 (-10.93,-10.62)	FALSE	-6.95 (-7.06,N/A)	TRUE	-7.32 (-8.10,N/A)	TRUE
GUAGG_CCUAAAC	-8.53 (-8.80,-8.40)	FALSE	-8.41 (-8.59,-8.26)	FALSE	-7.49 (-7.72,-7.32)	FALSE	-7.82 (-8.03,-7.62)	FALSE
GUAGG_CCUAAAG	-7.55 (-7.75,-7.37)	FALSE	-7.38 (-7.56,N/A)	TRUE	-7.05 (-7.22,N/A)	TRUE	-7.37 (-7.68,N/A)	TRUE
GUAGG_CCUAAC	-7.10 (-7.23,N/A)	TRUE	-7.17 (-7.38,N/A)	TRUE	-7.12 (-7.30,N/A)	TRUE	-7.33 (-7.90,N/A)	TRUE
GUAGG_CCUAAG	-6.98 (-7.15,N/A)	TRUE	-6.96 (-7.07,N/A)	TRUE	-6.95 (-7.06,N/A)	TRUE	-7.23 (-7.29,N/A)	TRUE
GUUGG_CCUAAAC	-7.59 (-7.74,-7.44)	FALSE	-7.47 (-7.66,-7.32)	FALSE	-7.36 (-7.48,N/A)	TRUE	-7.82 (-8.00,N/A)	TRUE
GUUGG_CCUAAAG	-7.84 (-7.97,-7.71)	FALSE	-7.79 (-7.90,-7.68)	FALSE	-7.10 (-7.18,N/A)	TRUE	-7.34 (-7.44,N/A)	TRUE
GUUGG_CCUAAC	-7.07 (-7.26,N/A)	TRUE	-7.15 (-7.24,N/A)	TRUE	-7.06 (-7.19,N/A)	TRUE	-7.44 (-8.13,N/A)	TRUE
GUUGG_CCUAAG	-7.37 (-7.50,N/A)	TRUE	-7.36 (-7.86,N/A)	TRUE	-6.87 (-7.00,N/A)	TRUE	-7.19 (-7.32,N/A)	TRUE
UAAGG_CCUAAAC	-8.70 (-8.82,-8.60)	FALSE	-8.82 (-8.99,-8.69)	FALSE	-6.92 (-6.97,N/A)	TRUE	-7.19 (-7.32,N/A)	TRUE
UAAGG_CCUAAAG	-9.36 (-9.56,-9.24)	FALSE	-8.87 (-9.09,-8.70)	FALSE	-6.92 (-7.05,N/A)	TRUE	-7.23 (-7.74,N/A)	TRUE
UAAGG_CCUAAC	-9.61 (-10.04,-9.38)	FALSE	-9.37 (-9.65,-9.19)	FALSE	-7.02 (-7.64,N/A)	TRUE	-7.31 (-8.16,N/A)	TRUE
UAAGG_CCUAAG	-11.03 (-11.18,-10.80)	FALSE	-9.54 (-9.94,-9.40)	FALSE	-6.95 (-7.05,N/A)	TRUE	-7.12 (-7.26,N/A)	TRUE
UAGGG_CCCUAAC	-7.49 (-7.76,-7.27)	FALSE	-7.47 (-7.71,N/A)	TRUE	-7.41 (-7.60,-7.22)	FALSE	-7.74 (-8.02,-7.50)	FALSE
UAGGG_CCCUAAG	-8.10 (-8.34,-7.89)	FALSE	-8.13 (-8.49,-7.78)	FALSE	-7.83 (-8.08,-7.64)	FALSE	-8.18 (-8.59,-7.87)	FALSE
UAGGG_CCUAAC	-8.90 (-9.07,-8.71)	FALSE	-9.17 (-9.33,-9.06)	FALSE	-6.85 (-6.91,N/A)	TRUE	-7.17 (-8.16,N/A)	TRUE
UAGGG_CCUAAG	-10.67 (-11.12,-10.44)	FALSE	-9.40 (-9.86,-9.25)	FALSE	-6.95 (-7.64,N/A)	TRUE	-7.27 (-8.06,N/A)	TRUE
UAUGG_CCCUAAC	-9.38 (-9.71,-9.24)	FALSE	-9.28 (-9.54,-9.14)	FALSE	-6.86 (-6.93,N/A)	TRUE	-7.15 (-7.54,N/A)	TRUE
UAUGG_CCCUAAG	-11.00 (-11.25,-10.80)	FALSE	-9.49 (-9.75,-9.35)	FALSE	-6.89 (-6.99,N/A)	TRUE	-7.16 (-7.40,N/A)	TRUE
UAUGG_CCUAAAC	-9.72 (-9.90,-9.59)	FALSE	-9.76 (-10.04,-9.62)	FALSE	-6.86 (-6.93,N/A)	TRUE	-7.15 (-7.32,N/A)	TRUE
UAUGG_CCUAAAG	-11.09 (-11.33,-10.86)	FALSE	-10.51 (-10.79,-10.40)	FALSE	-7.31 (-7.44,N/A)	TRUE	-7.71 (-8.69,-7.19)	FALSE
UAUGG_CCUAAC	-10.96 (-11.13,-10.82)	FALSE	-10.90 (-11.01,-10.77)	FALSE	-6.88 (-6.99,N/A)	TRUE	-7.29 (-7.45,N/A)	TRUE
UAUGG_CCUAAG	-12.14 (-12.33,-11.98)	FALSE	-11.14 (-11.37,-11.02)	FALSE	-7.50 (-8.09,-7.20)	FALSE	-7.43 (-8.20,N/A)	TRUE
UUAGG_CCUAAAC	-6.98 (-6.98,N/A)	TRUE	-7.04 (-7.24,N/A)	TRUE	-6.87 (-6.95,N/A)	TRUE	-7.21 (-8.60,N/A)	TRUE
UUAGG_CCUAAAG	-7.56 (-7.83,-7.36)	FALSE	-7.38 (-7.84,-7.17)	FALSE	-6.95 (-7.05,N/A)	TRUE	-7.29 (-7.84,N/A)	TRUE
UUAGG_CCUAAC	-7.06 (-7.70,N/A)	TRUE	-7.02 (-7.21,N/A)	TRUE	-7.07 (-7.37,N/A)	TRUE	-7.40 (-8.50,N/A)	TRUE
UUAGG_CCUAAG	-7.00 (-7.20,N/A)	TRUE	-6.98 (-7.12,N/A)	TRUE	-6.87 (-6.95,N/A)	TRUE	-7.25 (-8.03,N/A)	TRUE
UUUGG_CCUAAAC	-7.32 (-7.55,-7.16)	FALSE	-7.16 (-7.33,N/A)	TRUE	-6.99 (-7.08,N/A)	TRUE	-7.40 (-8.57,N/A)	TRUE
UUUGG_CCUAAAG	-8.29 (-8.46,-8.14)	FALSE	-8.02 (-8.17,-7.89)	FALSE	-7.36 (-7.51,N/A)	TRUE	-7.72 (-7.94,N/A)	TRUE
UUUGG_CCUAAC	-7.74 (-7.88,-7.61)	FALSE	-7.66 (-7.80,-7.53)	FALSE	-6.84 (-6.89,N/A)	TRUE	-7.13 (-7.35,N/A)	TRUE
UUUGG_CCUAAG	-7.31 (-7.58,N/A)	TRUE	-7.22 (-7.36,N/A)	TRUE	-7.04 (-7.11,N/A)	TRUE	-7.43 (-7.65,N/A)	TRUE
