## Supplemental Dataset 2 for "Exploring the energetic and conformational properties of the sequence space connecting naturally occurring RNA tetraloop receptor motifs"

### Sheet: IC3R_Pathway_Fingerprints
receptor_sequence	scaffold	11ntR_p_value	11ntR_ddG_rel	IC3R_p_value	IC3R_ddG_rel
UAUGG_CCUAAG	8.1			0.463	-0.21 (-0.90,0.67)
	8.2			0.456	0.21 (-0.59,0.81)
	8.3
	8.4			0.677	-0.35 (-0.99,6.22)
	8.5			0.527	0.06 (-0.74,0.81)
	9.1			0.450	-0.27 (-1.05,0.95)
	9.2
	9.3			0.401	-0.19 (-0.83,0.30)
	9.4
	9.5
	10.1
	10.2			0.264	0.33 (-0.19,0.84)
	10.3			0.234	0.57 (-0.81,1.09)
	10.4
	10.5			0.542	-0.00 (-0.66,0.72)
	11.1			0.539	-0.02 (-0.42,0.42)
	11.2			0.525	-0.09 (-1.31,0.66)
	11.3			0.022	0.94 (0.52,3.17)
	11.4			0.107	0.80 (0.05,1.71)
	11.5
UAUGG_CCUAAC	8.1	0.111	-0.41 (-0.77,-0.01)	0.132	-0.89 (-1.62,0.02)
	8.2	0.191	-0.20 (-0.42,0.04)	0.407	-0.27 (-1.08,0.33)
	8.3	0.111	0.37 (0.01,0.80)
	8.4	0.193	0.43 (-0.11,0.92)	0.592	-0.13 (-0.99,6.47)
	8.5
	9.1	0.542	0.00 (-0.44,0.58)	0.248	-0.53 (-1.14,0.67)
	9.2
	9.3	0.457	-0.18 (-0.96,0.55)	0.083	-0.64 (-1.32,-0.09)
	9.4	0.515	0.04 (-0.27,0.36)
	9.5	0.156	-0.80 (-1.60,0.19)
	10.1	0.456	0.26 (-0.69,1.15)
	10.2	0.450	-0.11 (-0.40,0.28)	0.522	-0.05 (-0.44,0.39)
	10.3	0.456	-0.23 (-0.93,1.17)	0.490	0.07 (-0.59,0.45)
	10.4	0.354	-0.11 (-0.33,0.11)
	10.5
	11.1	0.335	0.29 (-0.52,0.69)	0.542	-0.01 (-0.84,0.50)
	11.2	0.143	0.41 (-0.02,0.97)	0.582	0.06 (-1.15,0.81)
	11.3	0.206	0.27 (-0.06,0.66)	0.036	0.96 (0.40,3.24)
	11.4	0.542	0.00 (-0.58,0.65)	0.260	0.53 (-0.18,1.43)
	11.5			0.054	0.97 (0.25,1.80)
GAUGG_CCUAAG	8.1
	8.2	0.631	0.08 (-1.04,0.45)	0.570	0.06 (-1.18,0.80)
	8.3	0.542	0.02 (-0.57,0.75)
	8.4
	8.5	0.463	-0.13 (-0.62,0.34)	0.379	-0.21 (-0.91,0.42)
	9.1	0.318	-0.35 (-0.91,0.34)	0.206	-0.77 (-1.46,0.44)
	9.2	0.391	-0.23 (-0.90,0.67)
	9.3
	9.4	0.280	-0.45 (-0.96,0.24)
	9.5	0.143	-0.62 (-1.01,0.09)
	10.1	0.451	0.31 (-0.72,1.31)
	10.2	0.260	-0.32 (-1.05,0.15)	0.463	-0.15 (-0.89,0.39)
	10.3	0.272	-0.41 (-0.92,0.96)	0.542	-0.00 (-0.29,0.30)
	10.4	0.351	0.17 (-0.18,0.57)
	10.5	0.479	0.10 (-0.34,0.63)	0.539	-0.05 (-0.83,0.80)
	11.1	0.501	0.11 (-0.94,0.92)	0.527	-0.07 (-1.15,0.77)
	11.2	0.105	1.53 (0.11,2.63)	0.264	1.19 (-0.59,2.54)
	11.3	0.335	0.18 (-0.16,0.48)	0.035	0.97 (0.41,3.21)
	11.4
	11.5			0.056	0.94 (0.21,1.78)
UAGGG_CCUAAG	8.1	0.545	0.00 (-0.35,0.44)	0.451	-0.26 (-1.06,0.67)
	8.2	0.279	0.32 (-0.61,0.76)	0.339	0.45 (-0.60,1.18)
	8.3	0.466	-0.09 (-0.42,0.29)
	8.4	0.264	0.22 (-0.13,0.47)	0.640	-0.18 (-0.87,6.40)
	8.5	0.545	0.01 (-0.77,0.67)	0.546	0.01 (-0.89,0.78)
	9.1
	9.2	0.023	-0.58 (-0.92,-0.22)
	9.3	0.535	-0.07 (-3.10,1.24)	0.457	-0.30 (-3.34,0.92)
	9.4	0.542	0.01 (-0.32,0.37)
	9.5	0.377	-0.33 (-1.03,0.48)
	10.1	0.546	-0.02 (-0.98,0.86)
	10.2	0.376	-0.22 (-0.65,0.26)	0.522	0.06 (-0.44,0.61)
	10.3	0.225	-0.62 (-1.14,0.76)	0.446	-0.11 (-0.41,0.21)
	10.4	0.488	0.10 (-0.43,0.72)
	10.5
	11.1	0.472	0.08 (-0.28,0.42)	0.542	0.00 (-0.43,0.45)
	11.2
	11.3	0.398	0.18 (-0.27,0.43)	0.022	1.07 (0.44,3.36)
	11.4	0.376	-1.37 (-4.94,0.70)	0.514	-0.62 (-4.23,1.56)
	11.5			0.054	0.92 (0.22,1.75)
UAUGG_CCCUAAG	8.1	0.000	-0.67 (-0.96,-0.37)	0.058	-1.39 (-2.07,-0.53)
	8.2	0.264	-0.21 (-1.29,0.09)	0.225	-0.54 (-1.68,0.12)
	8.3	0.000	-0.87 (-1.16,-0.50)
	8.4	0.012	-0.67 (-0.95,-0.41)	0.460	-1.52 (-2.17,5.05)
	8.5	0.156	-0.47 (-1.02,0.04)	0.062	-0.91 (-1.66,-0.25)
	9.1	0.479	0.14 (-0.48,1.27)	0.315	-0.63 (-1.39,0.77)
	9.2	0.041	-0.53 (-1.05,-0.12)
	9.3	0.515	-0.07 (-0.65,0.59)	0.000	-0.76 (-1.25,-0.35)
	9.4	0.156	-0.24 (-0.47,0.02)
	9.5	0.137	-0.66 (-1.06,0.05)
	10.1	0.190	0.86 (-0.10,1.76)
	10.2	0.344	0.18 (-0.16,0.62)	0.542	0.01 (-0.42,0.50)
	10.3	0.418	0.29 (-0.36,1.67)	0.225	0.35 (-0.10,0.80)
	10.4	0.527	0.07 (-1.69,1.11)
	10.5
	11.1	0.249	0.21 (-0.08,0.49)	0.224	-0.33 (-0.71,0.09)
	11.2	0.000	2.01 (1.35,2.64)	0.102	1.40 (0.09,2.25)
	11.3	0.003	1.11 (0.54,1.67)	0.005	1.60 (0.86,3.88)
	11.4	0.111	0.61 (0.04,1.20)	0.042	0.90 (0.20,1.77)
	11.5			0.007	1.56 (0.86,2.39)
GAGGG_CCUAAG	8.1	0.279	0.42 (-0.24,0.97)	0.401	-0.40 (-1.29,0.63)
	8.2	0.329	0.35 (-0.27,0.78)	0.527	-0.07 (-1.01,0.68)
	8.3	0.515	-0.07 (-0.74,0.49)
	8.4	0.450	-0.16 (-0.65,0.30)	0.690	-1.06 (-1.87,5.50)
	8.5	0.531	0.04 (-0.50,0.54)	0.193	-0.50 (-1.22,0.15)
	9.1	0.515	0.08 (-0.43,0.67)	0.190	-0.79 (-1.45,0.41)
	9.2	0.542	-0.00 (-0.50,0.39)
	9.3	0.527	-0.12 (-3.74,0.77)	0.056	-0.88 (-4.50,-0.12)
	9.4
	9.5	0.083	-1.01 (-3.60,-0.19)
	10.1	0.466	0.28 (-0.80,1.30)
	10.2	0.466	-0.12 (-0.60,0.57)	0.274	-0.38 (-0.94,0.36)
	10.3	0.527	-0.09 (-0.78,1.26)	0.460	-0.15 (-0.67,0.55)
	10.4	0.542	-0.01 (-0.28,0.26)
	10.5	0.035	0.92 (0.33,1.38)	0.450	0.30 (-0.52,1.14)
	11.1	0.019	0.83 (0.30,1.37)	0.450	0.21 (-0.38,0.80)
	11.2	0.054	0.86 (0.24,1.48)	0.508	0.16 (-1.10,0.99)
	11.3	0.270	-0.23 (-0.62,0.10)	0.472	0.12 (-0.45,2.41)
	11.4	0.451	-0.17 (-0.72,0.40)	0.542	0.03 (-0.64,0.87)
	11.5			0.401	0.27 (-0.50,1.11)
UAGGG_CCUAAC	8.1	0.377	0.18 (-0.24,0.57)	0.372	-0.38 (-1.14,0.52)
	8.2	0.542	-0.01 (-0.55,0.39)	0.477	-0.17 (-1.06,0.55)
	8.3	0.274	-0.28 (-0.70,0.15)
	8.4	0.450	-0.14 (-0.53,0.29)	0.685	-0.81 (-1.56,5.76)
	8.5	0.466	-0.13 (-0.68,0.36)	0.236	-0.42 (-1.16,0.22)
	9.1	0.446	0.18 (-0.30,0.78)	0.279	-0.44 (-1.07,0.76)
	9.2	0.472	-0.14 (-0.81,1.05)
	9.3	0.328	0.27 (-0.26,0.95)	0.308	-0.26 (-0.70,0.19)
	9.4	0.542	0.00 (-0.29,0.31)
	9.5
	10.1	0.466	0.29 (-0.87,1.36)
	10.2	0.160	0.42 (-0.03,0.94)	0.236	0.40 (-0.12,0.98)
	10.3	0.468	-0.18 (-0.69,1.20)	0.517	0.04 (-0.26,0.32)
	10.4
	10.5	0.451	0.12 (-0.30,0.40)	0.451	-0.25 (-0.98,0.50)
	11.1
	11.2	0.199	0.42 (-0.09,0.95)	0.542	-0.02 (-1.25,0.72)
	11.3	0.520	-0.04 (-0.38,0.24)	0.113	0.55 (0.02,2.80)
	11.4	0.466	-0.19 (-1.09,0.76)	0.463	0.26 (-0.72,1.44)
	11.5			0.391	0.37 (-0.55,1.27)
GAUGG_CCUAAC	8.1	0.376	-0.22 (-0.69,0.23)	0.264	-0.60 (-1.37,0.34)
	8.2	0.542	0.00 (-0.59,0.42)	0.548	0.02 (-0.89,0.75)
	8.3	0.135	-0.58 (-5.52,0.01)
	8.4	0.527	0.06 (-0.66,0.51)	0.676	-0.42 (-1.38,6.15)
	8.5	0.450	-0.17 (-0.67,0.29)	0.325	-0.26 (-0.97,0.36)
	9.1	0.528	0.04 (-0.43,0.66)	0.318	-0.39 (-1.02,0.81)
	9.2	0.542	0.01 (-0.37,0.58)
	9.3	0.514	0.08 (-0.53,0.75)	0.315	-0.27 (-0.77,0.19)
	9.4	0.466	-0.08 (-0.51,0.21)
	9.5	0.206	-0.52 (-1.11,0.23)
	10.1	0.610	0.24 (-4.23,1.62)
	10.2	0.502	0.06 (-0.24,0.47)	0.315	0.23 (-0.18,0.69)
	10.3	0.477	-0.18 (-0.98,1.23)	0.339	0.24 (-0.34,0.60)
	10.4	0.401	-0.27 (-1.68,0.33)
	10.5	0.558	0.02 (-2.98,0.50)	0.488	-0.18 (-3.16,0.67)
	11.1	0.652	0.19 (-4.92,1.16)	0.542	-0.00 (-5.09,1.02)
	11.2
	11.3	0.022	-0.44 (-0.84,-0.15)	0.264	0.34 (-0.23,2.62)
	11.4	0.059	-0.83 (-1.46,-0.21)	0.472	-0.20 (-0.94,0.69)
	11.5			0.483	0.13 (-0.64,0.99)
UAUGG_CCCUAAC	8.1	0.279	-0.63 (-1.74,0.16)	0.054	-1.58 (-2.87,-0.41)
	8.2	0.451	-0.31 (-3.17,0.48)	0.189	-0.89 (-3.43,0.12)
	8.3	0.009	-0.68 (-0.96,-0.34)
	8.4	0.017	-0.37 (-0.59,-0.15)	0.460	-1.50 (-2.12,5.08)
	8.5	0.236	-0.39 (-0.91,0.13)	0.032	-1.09 (-1.83,-0.43)
	9.1	0.523	-0.08 (-0.76,0.66)	0.143	-1.11 (-1.91,0.10)
	9.2	0.058	-0.37 (-0.68,-0.08)
	9.3	0.451	0.12 (-0.34,0.77)	0.000	-0.85 (-1.17,-0.51)
	9.4
	9.5	0.260	-0.37 (-0.94,0.36)
	10.1	0.236	1.57 (-1.14,2.71)
	10.2	0.032	0.89 (0.33,1.40)	0.225	0.45 (-0.14,1.01)
	10.3	0.003	0.94 (0.42,2.32)	0.003	0.74 (0.43,1.06)
	10.4
	10.5	0.128	0.58 (-0.00,1.03)	0.472	-0.21 (-1.05,0.64)
	11.1	0.007	0.95 (0.49,1.33)	0.460	0.14 (-0.36,0.66)
	11.2	0.016	0.84 (0.36,1.36)	0.542	-0.02 (-1.25,0.71)
	11.3	0.000	1.22 (0.94,1.47)	0.000	1.39 (0.87,3.65)
	11.4
	11.5			0.015	1.41 (0.55,2.25)
GAUGG_CCCUAAG	8.1	0.005	-0.55 (-0.80,-0.26)	0.054	-1.47 (-2.12,-0.60)
	8.2	0.542	0.00 (-0.48,0.42)	0.264	-0.51 (-1.38,0.20)
	8.3	0.054	-0.62 (-1.38,-0.15)
	8.4	0.014	-0.73 (-1.06,-0.32)	0.451	-1.76 (-2.47,4.81)
	8.5	0.327	-0.35 (-1.05,0.25)	0.058	-0.99 (-1.85,-0.28)
	9.1	0.336	0.38 (-0.39,1.08)	0.261	-0.61 (-1.46,0.68)
	9.2	0.120	-0.40 (-0.79,-0.01)
	9.3
	9.4
	9.5	0.225	-0.62 (-1.26,0.30)
	10.1
	10.2	0.667	0.35 (-2.59,1.16)	0.542	-0.04 (-2.99,0.84)
	10.3	0.083	0.65 (0.07,2.04)	0.059	0.52 (0.12,0.86)
	10.4	0.054	0.85 (0.29,1.29)
	10.5	0.102	0.78 (0.06,1.36)	0.539	0.06 (-0.88,0.95)
	11.1	0.027	0.82 (0.24,1.25)	0.514	0.08 (-0.54,0.62)
	11.2	0.323	1.35 (-3.49,3.38)	0.498	0.49 (-4.45,2.70)
	11.3	0.046	0.49 (0.13,0.77)	0.080	0.73 (0.17,3.01)
	11.4	0.515	-0.12 (-1.04,1.16)	0.546	-0.02 (-1.02,1.33)
	11.5
UAGGG_CCCUAAG	8.1	0.542	0.01 (-0.41,0.40)	0.415	-0.33 (-1.07,0.60)
	8.2	0.372	0.23 (-0.27,0.90)	0.421	0.34 (-0.56,1.24)
	8.3	0.472	0.12 (-0.38,0.58)
	8.4	0.073	-0.43 (-0.93,-0.06)	0.685	-0.88 (-1.67,5.70)
	8.5	0.515	-0.10 (-0.78,1.24)	0.482	-0.15 (-1.01,1.16)
	9.1
	9.2
	9.3	0.516	0.09 (-0.84,0.81)	0.415	-0.22 (-1.06,0.32)
	9.4	0.542	0.02 (-0.35,0.39)
	9.5
	10.1	0.329	0.60 (-0.46,1.69)
	10.2	0.527	-0.05 (-0.65,0.49)	0.466	0.16 (-0.47,0.77)
	10.3	0.335	-0.43 (-1.08,0.97)	0.542	0.00 (-0.45,0.48)
	10.4	0.328	-0.42 (-0.80,0.39)
	10.5	0.450	0.19 (-0.60,0.57)	0.542	0.03 (-0.93,0.85)
	11.1	0.508	0.08 (-0.57,0.53)	0.523	-0.07 (-0.76,0.47)
	11.2	0.542	-0.02 (-0.51,0.50)	0.450	-0.23 (-1.43,0.50)
	11.3	0.000	-0.51 (-0.81,-0.24)	0.264	0.31 (-0.19,2.56)
	11.4	0.141	-0.67 (-1.39,0.03)	0.542	-0.00 (-0.83,0.91)
	11.5			0.396	0.30 (-0.48,1.19)
GAGGG_CCCUAAG	8.1
	8.2	0.193	0.75 (-0.16,2.35)	0.455	0.42 (-0.80,2.16)
	8.3	0.508	-0.06 (-0.46,0.41)
	8.4	0.417	0.14 (-0.25,0.50)	0.685	-0.78 (-1.50,5.80)
	8.5	0.527	-0.05 (-0.58,0.48)	0.163	-0.58 (-1.31,0.09)
	9.1
	9.2
	9.3	0.206	0.46 (-0.14,1.14)	0.264	-0.33 (-0.82,0.15)
	9.4
	9.5	0.527	0.04 (-0.41,0.75)
	10.1
	10.2	0.174	0.75 (-0.10,1.43)	0.325	0.49 (-0.40,1.20)
	10.3	0.453	-0.29 (-1.12,1.15)	0.391	-0.32 (-1.01,0.31)
	10.4
	10.5
	11.1	0.066	0.85 (0.20,1.38)	0.450	0.22 (-0.46,0.84)
	11.2	0.012	0.70 (0.29,1.22)	0.558	0.03 (-1.18,0.75)
	11.3	0.542	-0.04 (-3.74,2.21)	0.451	0.36 (-3.05,3.61)
	11.4	0.527	0.14 (-1.08,1.59)	0.472	0.39 (-0.96,1.95)
	11.5			0.542	-0.00 (-1.74,1.60)
GAUGG_CCCUAAC	8.1	0.527	0.06 (-0.50,0.51)	0.542	0.02 (-0.82,0.96)
	8.2
	8.3	0.323	-1.21 (-6.93,0.72)
	8.4	0.527	0.11 (-0.94,1.38)	0.527	0.27 (-1.26,6.77)
	8.5	0.482	-0.33 (-1.33,1.14)	0.572	-0.09 (-1.19,1.38)
	9.1	0.533	0.04 (-0.47,0.66)	0.574	-0.05 (-0.70,1.15)
	9.2	0.542	0.00 (-0.43,0.42)
	9.3	0.527	0.07 (-0.90,0.86)	0.527	0.06 (-0.81,0.69)
	9.4	0.547	0.01 (-0.60,0.50)
	9.5
	10.1	0.398	0.48 (-0.62,1.49)
	10.2	0.335	0.38 (-0.37,0.96)	0.097	0.89 (0.10,1.54)
	10.3	0.450	-0.27 (-1.07,1.16)	0.206	0.49 (-0.21,0.93)
	10.4	0.466	-0.11 (-0.61,0.31)
	10.5	0.082	-0.39 (-0.80,-0.05)	0.460	-0.22 (-0.96,0.55)
	11.1	0.238	0.34 (-0.14,0.92)	0.159	0.50 (-0.05,1.13)
	11.2	0.501	-0.12 (-0.77,0.54)	0.542	-0.04 (-1.33,0.81)
	11.3	0.000	-1.40 (-1.76,-1.08)	0.450	-0.27 (-0.83,2.02)
	11.4	0.036	-1.49 (-2.11,-0.87)	0.305	-0.51 (-1.23,0.39)
	11.5
GAGGG_CCUAAC	8.1	0.463	0.36 (-0.66,2.01)	0.460	0.37 (-0.82,2.15)
	8.2	0.451	0.15 (-0.28,0.78)	0.249	0.59 (-0.22,1.45)
	8.3	0.329	-0.41 (-1.80,0.68)
	8.4	0.344	0.44 (-0.30,1.35)	0.450	0.58 (-0.65,7.15)
	8.5	0.451	0.57 (-0.79,1.18)	0.336	0.82 (-0.60,1.59)
	9.1	0.545	0.01 (-1.02,0.95)	0.542	-0.03 (-1.14,1.27)
	9.2
	9.3	0.173	0.46 (-0.08,1.13)	0.058	0.51 (0.11,0.92)
	9.4	0.092	1.34 (0.09,2.54)
	9.5	0.274	0.29 (-0.15,0.98)
	10.1	0.329	0.84 (-0.76,2.38)
	10.2	0.027	0.57 (0.17,1.07)	0.000	1.14 (0.66,1.70)
	10.3	0.515	-0.10 (-0.72,1.31)	0.014	0.71 (0.29,1.09)
	10.4	0.542	-0.02 (-0.71,0.37)
	10.5
	11.1
	11.2	0.553	0.02 (-0.65,0.55)	0.508	0.16 (-1.11,0.93)
	11.3	0.000	-1.68 (-2.13,-1.28)	0.415	-0.48 (-1.12,1.80)
	11.4	0.036	-1.98 (-2.84,-1.35)	0.113	-0.95 (-1.88,-0.04)
	11.5			0.278	-0.56 (-2.00,0.44)
UAGGG_CCCUAAC	8.1	0.213	-0.30 (-0.68,0.08)	0.279	-0.53 (-1.26,0.37)
	8.2	0.125	-0.43 (-0.85,-0.00)	0.451	-0.25 (-1.10,0.46)
	8.3	0.253	-0.36 (-0.78,0.14)
	8.4	0.012	-0.86 (-1.21,-0.44)	0.690	-1.19 (-1.91,5.36)
	8.5	0.453	0.39 (-0.63,1.07)	0.450	0.40 (-0.70,1.22)
	9.1	0.514	0.10 (-0.54,0.81)	0.472	-0.18 (-0.95,1.05)
	9.2
	9.3
	9.4
	9.5	0.260	-0.61 (-1.92,0.27)
	10.1
	10.2	0.527	0.07 (-0.61,0.75)	0.339	0.38 (-0.34,1.13)
	10.3	0.542	0.02 (-0.77,1.43)	0.173	0.57 (-0.07,1.19)
	10.4	0.460	0.10 (-0.25,0.55)
	10.5	0.542	0.01 (-0.51,0.40)	0.542	-0.02 (-0.78,0.79)
	11.1	0.270	0.46 (-0.32,1.45)	0.323	0.42 (-0.40,1.44)
	11.2	0.318	0.39 (-0.27,1.48)	0.466	0.28 (-1.05,1.51)
	11.3	0.341	-0.32 (-1.19,0.25)	0.280	0.66 (-0.36,2.96)
	11.4	0.334	-0.56 (-1.57,0.55)	0.478	0.23 (-0.89,1.48)
	11.5			0.111	0.89 (0.03,1.98)
GAGGG_CCCUAAC	8.1	0.460	0.21 (-0.68,0.90)
	8.2	0.456	-0.20 (-0.81,0.58)
	8.3
	8.4	0.677	0.35 (-6.22,0.98)
	8.5	0.527	-0.06 (-0.81,0.75)
	9.1	0.450	0.27 (-0.94,1.07)
	9.2
	9.3	0.401	0.19 (-0.33,0.84)
	9.4
	9.5
	10.1
	10.2	0.264	-0.34 (-0.83,0.19)
	10.3	0.234	-0.57 (-1.09,0.81)
	10.4
	10.5	0.542	0.00 (-0.72,0.66)
	11.1	0.539	0.02 (-0.42,0.43)
	11.2	0.523	0.09 (-0.68,1.32)
	11.3	0.018	-0.94 (-3.22,-0.52)
	11.4	0.111	-0.81 (-1.71,-0.04)
	11.5

### Sheet: Vc2R_Pathway_Fingerprints
receptor_sequence	scaffold	11ntR_p_value	11ntR_ddG_rel	Vc2R_p_value	Vc2R_ddG_rel
UAUGG_CCUAAG	8.1			0.301	-0.40 (-0.89,0.24)
	8.2			0.171	-0.36 (-0.71,0.03)
	8.3
	8.4			0.300	-0.33 (-0.83,0.20)
	8.5
	9.1			0.415	-0.19 (-0.78,0.37)
	9.2			0.431	-0.17 (-0.63,1.25)
	9.3			0.511	-0.02 (-0.68,0.47)
	9.4			0.495	-0.07 (-0.65,0.46)
	9.5			0.398	-0.25 (-0.99,0.40)
	10.1			0.507	-0.06 (-1.02,1.00)
	10.2
	10.3			0.496	0.08 (-1.33,0.80)
	10.4			0.343	0.18 (-0.14,0.53)
	10.5			0.234	0.33 (-0.10,0.83)
	11.1			0.406	0.18 (-0.24,0.68)
	11.2			0.311	0.30 (-0.23,0.81)
	11.3			0.000	1.19 (0.94,1.48)
	11.4			0.041	1.51 (0.92,2.17)
	11.5
UAUGG_CCUAAAG	8.1	0.469	0.06 (-0.23,0.43)	0.373	-0.30 (-0.76,0.35)
	8.2	0.237	-0.21 (-0.49,0.07)	0.058	-0.53 (-0.92,-0.13)
	8.3	0.413	-0.27 (-1.25,0.47)
	8.4	0.380	0.11 (-0.14,0.32)	0.414	-0.19 (-0.70,0.33)
	8.5	0.516	0.01 (-0.51,0.50)
	9.1
	9.2	0.452	-0.19 (-0.74,0.49)	0.416	-0.31 (-0.97,1.12)
	9.3	0.503	0.03 (-0.44,0.68)	0.490	0.04 (-0.29,0.39)
	9.4	0.518	0.00 (-0.54,0.58)	0.511	-0.03 (-0.76,0.72)
	9.5	0.315	-0.31 (-0.70,0.40)	0.189	-0.52 (-0.93,0.08)
	10.1	0.413	0.33 (-0.62,1.22)	0.253	0.32 (-0.13,0.81)
	10.2	0.469	-0.08 (-0.38,0.34)
	10.3	0.398	-0.32 (-1.01,1.09)	0.440	-0.20 (-0.87,0.43)
	10.4	0.440	-0.26 (-1.83,1.34)	0.509	-0.05 (-1.69,1.60)
	10.5	0.460	-0.06 (-0.34,0.23)	0.288	0.30 (-0.15,0.82)
	11.1	0.451	0.30 (-0.40,1.69)	0.332	0.53 (-0.29,1.95)
	11.2	0.100	0.60 (0.06,1.20)	0.021	0.94 (0.38,1.50)
	11.3	0.106	0.24 (0.02,0.45)	0.028	1.46 (1.21,1.76)
	11.4	0.440	0.14 (-0.34,0.63)	0.000	1.69 (1.27,2.21)
	11.5
UAAGG_CCUAAG	8.1	0.495	-0.10 (-1.22,1.06)	0.440	-0.31 (-1.48,0.89)
	8.2	0.463	-0.09 (-0.56,0.30)	0.330	-0.29 (-0.87,0.21)
	8.3	0.323	0.62 (-0.39,1.62)
	8.4	0.470	0.06 (-0.28,0.41)	0.478	-0.10 (-0.73,0.48)
	8.5	0.260	0.69 (-0.29,1.67)
	9.1	0.463	-0.17 (-0.87,0.68)	0.440	-0.21 (-0.83,0.63)
	9.2	0.473	-0.06 (-0.33,0.23)	0.604	-0.06 (-0.47,1.36)
	9.3	0.413	0.15 (-0.33,0.81)	0.202	0.30 (-0.06,0.62)
	9.4	0.460	-0.10 (-0.49,0.36)	0.518	0.01 (-0.63,0.63)
	9.5	0.398	-0.20 (-0.59,0.51)	0.363	-0.28 (-0.69,0.33)
	10.1
	10.2	0.525	-0.00 (-0.30,0.38)
	10.3	0.422	-0.24 (-0.79,1.13)	0.518	0.00 (-0.56,0.58)
	10.4	0.300	-0.18 (-0.47,0.09)	0.398	0.17 (-0.21,0.57)
	10.5	0.105	0.93 (0.03,2.52)	0.006	1.43 (0.45,3.07)
	11.1
	11.2	0.285	0.32 (-0.17,0.84)	0.082	0.79 (0.28,1.28)
	11.3	0.300	0.58 (-0.79,1.23)	0.045	1.94 (0.57,2.60)
	11.4	0.332	0.28 (-0.25,0.80)	0.000	1.96 (1.50,2.49)
	11.5
UAUGG_CCUAAC	8.1	0.115	-0.41 (-0.77,-0.01)	0.092	-0.77 (-1.30,-0.09)
	8.2	0.201	-0.20 (-0.42,0.04)	0.047	-0.53 (-0.88,-0.14)
	8.3	0.115	0.37 (0.01,0.80)
	8.4	0.206	0.43 (-0.11,0.92)	0.470	0.14 (-0.57,0.82)
	8.5
	9.1	0.518	0.00 (-0.44,0.58)	0.384	-0.16 (-0.49,0.22)
	9.2
	9.3	0.442	-0.18 (-0.96,0.55)	0.440	-0.16 (-0.84,0.38)
	9.4	0.490	0.04 (-0.27,0.36)	0.518	0.00 (-0.58,0.57)
	9.5	0.163	-0.80 (-1.60,0.19)	0.095	-1.01 (-1.84,-0.14)
	10.1	0.440	0.26 (-0.69,1.15)	0.340	0.23 (-0.20,0.74)
	10.2	0.431	-0.11 (-0.40,0.28)
	10.3	0.440	-0.23 (-0.93,1.17)	0.475	-0.12 (-0.84,0.46)
	10.4	0.360	-0.11 (-0.33,0.11)	0.444	0.10 (-0.24,0.46)
	10.5
	11.1	0.349	0.29 (-0.52,0.69)	0.267	0.50 (-0.34,1.07)
	11.2	0.153	0.41 (-0.02,0.97)	0.028	0.74 (0.31,1.26)
	11.3	0.217	0.27 (-0.06,0.66)	0.000	1.50 (1.14,1.92)
	11.4	0.518	0.00 (-0.58,0.65)	0.000	1.55 (1.00,2.19)
	11.5
GAUGG_CCUAAG	8.1
	8.2	0.618	0.08 (-1.04,0.45)	0.352	-0.29 (-1.40,0.24)
	8.3	0.518	0.02 (-0.57,0.75)
	8.4
	8.5	0.452	-0.13 (-0.62,0.34)
	9.1	0.330	-0.35 (-0.91,0.34)	0.153	-0.52 (-1.00,0.03)
	9.2	0.385	-0.23 (-0.90,0.67)	0.364	-0.37 (-0.99,1.17)
	9.3
	9.4	0.300	-0.45 (-0.96,0.24)	0.340	-0.46 (-1.20,0.36)
	9.5	0.153	-0.62 (-1.01,0.09)	0.052	-0.85 (-1.24,-0.25)
	10.1	0.435	0.31 (-0.72,1.31)	0.356	0.27 (-0.27,0.92)
	10.2	0.269	-0.32 (-1.05,0.15)
	10.3	0.290	-0.41 (-0.92,0.96)	0.332	-0.31 (-0.84,0.22)
	10.4	0.358	0.17 (-0.18,0.57)	0.206	0.38 (-0.09,0.87)
	10.5	0.468	0.10 (-0.34,0.63)	0.230	0.45 (-0.13,1.11)
	11.1	0.478	0.11 (-0.94,0.92)	0.406	0.31 (-0.79,1.21)
	11.2	0.106	1.53 (0.11,2.63)	0.057	1.85 (0.45,2.94)
	11.3	0.349	0.18 (-0.16,0.48)	0.020	1.39 (1.02,1.75)
	11.4
	11.5
UUUGG_CCUAAG	8.1	0.401	-0.34 (-2.23,0.76)	0.246	-0.81 (-2.80,0.39)
	8.2	0.473	0.08 (-0.29,0.87)	0.347	-0.35 (-0.84,0.48)
	8.3	0.218	1.30 (-0.79,1.60)
	8.4	0.463	0.23 (-0.42,1.37)	0.468	-0.20 (-1.02,1.07)
	8.5	0.431	0.59 (-1.16,1.18)
	9.1	0.468	0.49 (-1.31,1.85)	0.487	0.24 (-1.54,1.73)
	9.2	0.518	-0.00 (-0.61,0.50)	0.413	-0.26 (-0.94,1.16)
	9.3	0.229	0.91 (-0.19,2.08)	0.262	0.81 (-0.22,1.86)
	9.4	0.324	0.44 (-0.43,1.02)	0.436	0.27 (-0.70,1.04)
	9.5
	10.1
	10.2	0.206	0.39 (-0.07,0.87)
	10.3	0.495	-0.09 (-0.78,1.31)	0.490	-0.10 (-0.78,0.54)
	10.4	0.019	0.46 (0.18,0.73)	0.037	0.56 (0.17,0.95)
	10.5	0.165	0.56 (-0.04,0.97)	0.089	0.79 (0.09,1.39)
	11.1	0.442	1.31 (-0.76,1.96)	0.416	1.37 (-0.71,2.26)
	11.2	0.082	0.61 (0.08,1.36)	0.011	0.83 (0.28,1.55)
	11.3	0.006	-1.01 (-1.90,-0.39)	0.487	0.10 (-0.81,0.75)
	11.4	0.510	0.05 (-0.98,0.87)	0.004	1.48 (0.47,2.31)
	11.5
UAUGG_CCUAAAC	8.1	0.495	-0.08 (-0.84,0.52)	0.218	-0.63 (-1.48,0.14)
	8.2	0.073	-0.39 (-0.79,-0.07)	0.000	-0.91 (-1.39,-0.46)
	8.3	0.452	-0.09 (-0.40,0.28)
	8.4	0.406	0.32 (-0.60,0.72)	0.452	-0.20 (-1.19,0.45)
	8.5	0.336	-0.34 (-0.96,0.25)
	9.1	0.496	0.05 (-0.54,0.67)	0.266	-0.29 (-0.77,0.15)
	9.2	0.214	-0.38 (-0.97,0.08)	0.206	-0.72 (-1.40,0.76)
	9.3
	9.4	0.226	0.20 (-0.06,0.47)	0.506	-0.04 (-0.60,0.50)
	9.5
	10.1	0.451	0.25 (-0.74,1.20)	0.499	0.04 (-0.44,0.59)
	10.2	0.509	-0.02 (-0.37,0.42)
	10.3	0.285	-0.50 (-1.10,0.87)	0.146	-0.58 (-1.19,0.02)
	10.4	0.229	0.44 (-0.16,0.74)	0.235	0.45 (-0.19,0.88)
	10.5	0.209	0.26 (-0.06,0.58)	0.186	0.43 (-0.06,0.96)
	11.1	0.509	0.02 (-0.35,0.40)	0.504	0.04 (-0.43,0.59)
	11.2	0.104	0.52 (0.04,0.99)	0.038	0.66 (0.18,1.14)
	11.3	0.398	-0.23 (-1.92,0.33)	0.229	0.79 (-0.90,1.39)
	11.4
	11.5
GAUGG_CCUAAAG	8.1	0.478	-0.07 (-0.39,0.33)	0.235	-0.51 (-0.99,0.15)
	8.2
	8.3	0.469	0.11 (-0.47,0.66)
	8.4	0.115	0.34 (0.02,0.59)	0.497	-0.05 (-0.60,0.50)
	8.5	0.496	-0.07 (-0.79,0.58)
	9.1	0.522	0.02 (-3.67,1.28)	0.496	-0.22 (-3.98,1.16)
	9.2	0.490	0.06 (-0.38,0.49)	0.451	-0.16 (-0.70,1.25)
	9.3
	9.4	0.490	0.05 (-0.30,0.41)	0.495	-0.07 (-0.69,0.52)
	9.5	0.487	0.10 (-0.74,1.07)	0.453	-0.20 (-1.01,0.67)
	10.1	0.478	0.17 (-0.84,1.13)	0.495	0.06 (-0.44,0.63)
	10.2	0.440	-0.12 (-0.48,0.31)
	10.3
	10.4	0.381	-0.14 (-0.48,0.16)	0.512	-0.02 (-0.45,0.41)
	10.5	0.356	-0.26 (-0.71,0.21)	0.510	0.03 (-0.57,0.65)
	11.1	0.290	0.30 (-0.15,0.72)	0.230	0.43 (-0.11,1.01)
	11.2	0.123	0.54 (0.02,1.09)	0.038	0.79 (0.25,1.33)
	11.3	0.095	-0.37 (-0.70,-0.04)	0.002	0.77 (0.42,1.15)
	11.4	0.406	-0.86 (-4.32,0.77)	0.432	0.60 (-2.82,2.22)
	11.5
UAAGG_CCUAAC	8.1	0.506	-0.02 (-0.41,0.40)	0.340	-0.37 (-0.90,0.29)
	8.2	0.073	-0.56 (-1.33,-0.10)	0.028	-0.89 (-1.70,-0.28)
	8.3	0.495	-0.06 (-0.71,0.49)
	8.4	0.418	0.25 (-0.50,0.78)	0.504	-0.05 (-0.92,0.66)
	8.5	0.383	-0.31 (-1.27,0.37)
	9.1	0.212	-0.92 (-3.13,0.13)	0.101	-1.05 (-3.18,-0.08)
	9.2	0.390	-0.16 (-0.55,0.21)	0.353	-0.29 (-0.78,1.13)
	9.3	0.512	-0.02 (-0.63,0.65)	0.518	0.01 (-0.48,0.49)
	9.4	0.518	-0.00 (-0.55,0.34)	0.504	-0.04 (-0.76,0.55)
	9.5
	10.1	0.468	0.29 (-1.78,1.77)	0.440	0.28 (-1.52,1.36)
	10.2	0.353	0.19 (-0.18,0.70)
	10.3	0.433	-0.24 (-2.20,1.15)	0.471	-0.11 (-2.84,0.42)
	10.4	0.456	0.10 (-0.31,0.41)	0.285	0.32 (-0.16,0.75)
	10.5	0.062	0.37 (0.10,0.65)	0.019	0.74 (0.30,1.25)
	11.1	0.085	0.62 (0.14,0.96)	0.068	0.83 (0.27,1.38)
	11.2	0.416	0.26 (-0.44,0.95)	0.200	0.60 (-0.10,1.25)
	11.3	0.490	0.06 (-0.45,0.47)	0.000	1.29 (0.77,1.73)
	11.4
	11.5
UAAGG_CCUAAAG	8.1	0.178	0.28 (-0.04,0.61)	0.495	-0.07 (-0.54,0.58)
	8.2	0.413	-0.12 (-0.43,0.20)	0.163	-0.41 (-0.82,0.03)
	8.3	0.496	0.05 (-0.56,0.51)
	8.4	0.452	0.13 (-0.36,0.58)	0.468	-0.14 (-0.83,0.50)
	8.5	0.373	-0.28 (-0.88,0.31)
	9.1	0.470	-0.11 (-0.74,0.49)	0.329	-0.24 (-0.80,0.20)
	9.2	0.518	-0.00 (-0.38,0.33)	0.463	-0.12 (-0.60,1.30)
	9.3	0.533	0.02 (-1.25,0.70)	0.594	0.07 (-1.15,0.56)
	9.4	0.138	-0.43 (-0.81,0.00)	0.290	-0.43 (-1.13,0.21)
	9.5	0.347	-0.26 (-0.69,0.45)	0.235	-0.45 (-0.89,0.15)
	10.1	0.487	0.17 (-0.96,1.24)	0.463	0.18 (-0.56,0.84)
	10.2
	10.3	0.285	-0.42 (-0.93,0.96)	0.354	-0.28 (-0.83,0.25)
	10.4	0.290	0.16 (-0.07,0.40)	0.095	0.40 (0.04,0.78)
	10.5	0.058	0.39 (0.09,0.69)	0.009	0.78 (0.32,1.31)
	11.1
	11.2	0.347	0.33 (-0.29,0.90)	0.105	0.69 (0.07,1.25)
	11.3	0.435	-0.14 (-0.58,0.31)	0.000	1.11 (0.66,1.59)
	11.4	0.329	-0.31 (-0.91,0.24)	0.000	1.26 (0.73,1.83)
	11.5
GAAGG_CCUAAG	8.1	0.202	-0.62 (-4.94,0.09)	0.068	-1.10 (-5.48,-0.19)
	8.2	0.399	0.23 (-0.61,0.65)	0.398	-0.23 (-1.10,0.31)
	8.3	0.399	-0.20 (-0.83,0.34)
	8.4	0.502	0.04 (-0.53,0.60)	0.340	-0.39 (-1.12,0.32)
	8.5	0.495	-0.06 (-0.65,0.46)
	9.1	0.385	0.21 (-0.25,0.80)	0.468	-0.08 (-0.44,0.33)
	9.2	0.436	0.10 (-0.20,0.40)	0.413	-0.17 (-0.60,1.24)
	9.3	0.373	0.26 (-0.31,1.08)	0.449	0.14 (-0.31,0.83)
	9.4	0.478	-0.07 (-0.68,0.34)	0.411	-0.26 (-1.01,0.38)
	9.5	0.398	-0.21 (-0.61,0.53)	0.167	-0.56 (-0.97,0.06)
	10.1	0.315	0.62 (-0.38,1.54)	0.142	0.46 (-0.01,1.01)
	10.2	0.312	-0.33 (-1.05,0.22)
	10.3	0.463	-0.17 (-0.75,1.21)	0.433	-0.19 (-0.78,0.38)
	10.4	0.209	0.68 (-0.21,1.86)	0.194	0.77 (-0.16,2.03)
	10.5	0.413	-0.15 (-0.76,0.26)	0.495	0.07 (-0.63,0.65)
	11.1	0.083	0.58 (0.09,1.09)	0.082	0.66 (0.08,1.30)
	11.2	0.300	0.31 (-0.19,0.86)	0.131	0.52 (0.00,1.03)
	11.3	0.000	-0.55 (-0.79,-0.29)	0.000	0.55 (0.27,0.87)
	11.4
	11.5
GAUGG_CCUAAC	8.1	0.376	-0.22 (-0.69,0.23)	0.241	-0.52 (-1.11,0.17)
	8.2	0.519	0.00 (-0.59,0.42)	0.374	-0.27 (-0.93,0.28)
	8.3	0.142	-0.58 (-5.52,0.01)
	8.4	0.496	0.06 (-0.66,0.51)	0.443	-0.21 (-1.03,0.49)
	8.5	0.419	-0.17 (-0.67,0.29)
	9.1	0.499	0.04 (-0.43,0.66)	0.487	-0.06 (-0.43,0.41)
	9.2	0.513	0.01 (-0.37,0.58)	0.590	-0.06 (-0.57,1.36)
	9.3	0.487	0.08 (-0.53,0.75)	0.433	0.16 (-0.34,0.62)
	9.4	0.456	-0.08 (-0.51,0.21)	0.495	-0.07 (-0.74,0.48)
	9.5	0.217	-0.52 (-1.11,0.23)	0.132	-0.68 (-1.27,-0.00)
	10.1	0.597	0.24 (-4.23,1.62)	0.651	0.36 (-4.00,1.26)
	10.2	0.478	0.06 (-0.24,0.47)
	10.3	0.468	-0.18 (-0.98,1.23)	0.518	-0.00 (-0.78,0.59)
	10.4	0.398	-0.27 (-1.68,0.33)	0.518	-0.01 (-1.44,0.68)
	10.5	0.543	0.02 (-2.98,0.50)	0.356	0.43 (-2.57,1.04)
	11.1	0.640	0.19 (-4.92,1.16)	0.413	0.45 (-4.61,1.51)
	11.2
	11.3	0.024	-0.44 (-0.84,-0.15)	0.002	0.84 (0.43,1.19)
	11.4	0.069	-0.83 (-1.46,-0.21)	0.047	0.77 (0.19,1.41)
	11.5
UUUGG_CCUAAAG	8.1	0.518	0.00 (-0.27,0.31)	0.214	-0.52 (-0.97,0.10)
	8.2	0.103	-0.39 (-0.82,-0.03)	0.000	-0.87 (-1.37,-0.38)
	8.3	0.510	-0.02 (-0.53,0.43)
	8.4	0.495	0.04 (-0.35,0.45)	0.293	-0.40 (-1.00,0.21)
	8.5	0.142	-0.63 (-1.49,0.01)
	9.1	0.373	0.30 (-0.37,0.95)	0.518	-0.00 (-0.63,0.48)
	9.2	0.472	0.07 (-0.31,0.43)	0.398	-0.21 (-0.71,1.19)
	9.3	0.499	-0.07 (-1.07,0.79)	0.453	-0.20 (-1.11,0.54)
	9.4	0.385	0.18 (-0.23,0.64)	0.518	-0.01 (-0.65,0.66)
	9.5
	10.1	0.342	0.59 (-0.43,1.57)	0.241	0.42 (-0.15,1.01)
	10.2	0.196	0.32 (-0.05,0.73)
	10.3	0.539	-0.02 (-0.59,1.35)	0.495	-0.07 (-0.63,0.50)
	10.4	0.518	-0.01 (-0.57,0.37)	0.503	0.04 (-0.57,0.53)
	10.5	0.509	-0.02 (-0.56,0.42)	0.442	0.18 (-0.45,0.80)
	11.1	0.286	0.27 (-0.14,0.62)	0.297	0.32 (-0.18,0.87)
	11.2	0.347	0.27 (-0.25,0.90)	0.196	0.45 (-0.08,1.05)
	11.3	0.000	-1.08 (-1.36,-0.82)	0.513	-0.01 (-0.32,0.32)
	11.4	0.047	-1.31 (-2.02,-0.51)	0.495	0.09 (-0.60,0.86)
	11.5
UUUGG_CCUAAC	8.1
	8.2	0.089	-0.50 (-1.14,-0.06)	0.004	-1.01 (-1.71,-0.45)
	8.3	0.496	-0.04 (-0.40,0.39)
	8.4	0.071	1.55 (0.28,1.71)	0.181	1.05 (-0.20,1.58)
	8.5	0.481	-0.19 (-1.03,1.00)
	9.1	0.436	0.18 (-0.39,0.83)	0.440	-0.15 (-0.65,0.36)
	9.2	0.313	0.29 (-0.18,0.73)	0.541	-0.02 (-0.59,1.43)
	9.3	0.460	-0.11 (-0.61,0.56)	0.260	-0.26 (-0.66,0.10)
	9.4	0.385	0.15 (-0.17,0.51)	0.496	-0.06 (-0.67,0.53)
	9.5	0.435	-0.19 (-0.79,0.60)	0.209	-0.58 (-1.20,0.12)
	10.1	0.440	0.36 (-0.76,1.44)	0.463	0.16 (-0.53,0.83)
	10.2	0.240	0.34 (-0.11,0.83)
	10.3	0.495	-0.09 (-0.72,1.30)	0.456	-0.16 (-0.77,0.46)
	10.4	0.352	0.21 (-0.21,0.63)	0.354	0.26 (-0.25,0.76)
	10.5	0.463	0.10 (-0.30,0.46)	0.352	0.29 (-0.24,0.84)
	11.1	0.069	0.59 (0.12,0.98)	0.092	0.62 (0.08,1.19)
	11.2	0.487	-0.12 (-1.11,0.72)	0.509	0.03 (-0.96,0.88)
	11.3	0.052	-0.39 (-0.75,-0.09)	0.008	0.66 (0.28,1.02)
	11.4	0.203	-1.29 (-3.24,0.32)	0.505	0.08 (-1.82,1.65)
	11.5
UUAGG_CCUAAG	8.1	0.000	1.35 (0.66,2.50)	0.495	-0.11 (-0.92,1.08)
	8.2	0.518	-0.00 (-2.05,1.30)	0.113	-1.44 (-3.45,-0.11)
	8.3
	8.4	0.300	0.52 (-0.30,1.37)	0.163	-0.87 (-1.81,0.07)
	8.5	0.174	0.64 (-0.06,1.63)
	9.1	0.126	1.33 (0.02,3.37)	0.511	0.05 (-1.25,2.20)
	9.2	0.000	2.51 (1.44,3.39)	0.088	1.30 (0.15,2.68)
	9.3	0.009	1.66 (1.09,2.35)	0.095	0.57 (0.08,1.02)
	9.4	0.000	2.32 (1.56,3.16)	0.057	1.18 (0.25,2.18)
	9.5	0.000	2.90 (1.91,3.56)	0.021	1.56 (0.59,2.18)
	10.1
	10.2	0.006	1.92 (1.21,3.55)
	10.3
	10.4	0.074	1.25 (0.31,2.01)	0.381	0.37 (-0.62,1.21)
	10.5
	11.1	0.000	1.42 (0.67,2.44)	0.300	0.54 (-0.28,1.62)
	11.2	0.002	2.27 (1.06,2.69)	0.067	1.48 (0.29,1.89)
	11.3	0.429	-0.12 (-0.53,0.26)	0.523	0.00 (-0.43,0.43)
	11.4	0.511	0.07 (-0.77,1.44)	0.356	0.52 (-0.29,1.89)
	11.5
GUUGG_CCUAAG	8.1	0.201	-0.40 (-1.00,0.06)	0.207	-0.59 (-1.30,0.13)
	8.2
	8.3	0.383	-0.45 (-1.00,0.76)
	8.4	0.373	0.85 (-0.80,1.11)	0.398	0.65 (-0.99,1.28)
	8.5	0.389	-0.41 (-1.20,0.64)
	9.1	0.487	0.08 (-0.44,0.70)	0.463	0.10 (-0.33,0.54)
	9.2	0.332	-0.28 (-0.82,0.24)	0.413	-0.25 (-0.86,1.21)
	9.3	0.495	0.05 (-0.47,0.70)	0.313	0.25 (-0.19,0.63)
	9.4	0.495	0.06 (-0.64,0.80)	0.452	0.20 (-0.65,1.10)
	9.5	0.300	-0.35 (-0.81,0.38)	0.300	-0.39 (-0.85,0.25)
	10.1	0.468	0.25 (-1.01,1.37)	0.347	0.41 (-0.50,1.15)
	10.2	0.519	-0.00 (-0.38,0.45)
	10.3	0.356	-0.38 (-1.03,1.00)	0.487	-0.09 (-0.73,0.52)
	10.4	0.358	0.34 (-0.39,1.28)	0.153	0.73 (-0.05,1.72)
	10.5	0.452	0.29 (-0.89,1.63)	0.291	0.83 (-0.42,2.18)
	11.1	0.490	0.19 (-0.84,1.24)	0.385	0.56 (-0.50,1.66)
	11.2	0.440	0.26 (-1.23,1.45)	0.356	0.77 (-0.72,1.97)
	11.3	0.000	-0.91 (-1.26,-0.52)	0.060	0.49 (0.11,0.92)
	11.4	0.125	-1.45 (-8.18,-0.03)	0.688	0.27 (-6.46,1.61)
	11.5
GAUGG_CCUAAAC	8.1	0.385	0.30 (-1.42,0.65)	0.440	-0.19 (-2.00,0.50)
	8.2	0.457	-0.12 (-0.66,0.35)	0.142	-0.54 (-1.16,0.01)
	8.3	0.373	-0.21 (-0.62,0.24)
	8.4	0.254	-0.38 (-0.92,0.33)	0.153	-0.78 (-1.49,0.05)
	8.5	0.398	-0.24 (-0.82,0.32)
	9.1	0.207	0.38 (-0.07,0.94)	0.416	0.12 (-0.23,0.52)
	9.2	0.518	-0.01 (-0.86,0.39)	0.398	-0.25 (-1.13,1.17)
	9.3	0.352	0.42 (-0.52,1.22)	0.379	0.34 (-0.52,0.89)
	9.4	0.496	0.06 (-0.68,0.52)	0.490	-0.09 (-0.97,0.58)
	9.5	0.241	-0.40 (-0.79,0.33)	0.087	-0.71 (-1.11,-0.11)
	10.1	0.496	0.09 (-0.98,1.23)	0.511	-0.02 (-0.69,0.68)
	10.2	0.451	0.13 (-0.34,0.64)
	10.3	0.468	-0.16 (-0.72,1.24)	0.463	-0.14 (-0.72,0.43)
	10.4	0.376	-0.33 (-4.71,0.39)	0.460	-0.20 (-4.49,0.57)
	10.5	0.504	0.04 (-0.47,0.44)	0.369	0.30 (-0.32,0.90)
	11.1	0.262	0.29 (-0.12,0.64)	0.219	0.40 (-0.09,0.93)
	11.2	0.470	0.11 (-0.48,0.65)	0.313	0.35 (-0.24,0.87)
	11.3	0.000	-0.46 (-0.74,-0.25)	0.002	0.67 (0.36,0.96)
	11.4	0.052	-0.87 (-1.46,-0.29)	0.105	0.58 (0.04,1.17)
	11.5
UAAGG_CCUAAAC	8.1	0.487	0.06 (-0.31,0.42)	0.401	-0.25 (-0.76,0.39)
	8.2	0.142	-0.40 (-0.86,0.00)	0.050	-0.66 (-1.22,-0.15)
	8.3	0.295	-0.35 (-0.97,0.17)
	8.4	0.463	0.08 (-0.27,0.40)	0.451	-0.16 (-0.73,0.42)
	8.5
	9.1	0.473	-0.10 (-0.61,0.49)	0.352	-0.20 (-0.61,0.22)
	9.2	0.490	0.05 (-0.39,0.40)	0.550	-0.03 (-0.57,1.40)
	9.3	0.487	-0.08 (-0.67,0.59)	0.518	-0.00 (-0.49,0.39)
	9.4	0.292	0.43 (-0.18,1.03)	0.347	0.45 (-0.35,1.23)
	9.5	0.509	0.02 (-0.43,0.78)	0.463	-0.13 (-0.59,0.50)
	10.1	0.352	0.52 (-0.44,1.45)	0.070	0.56 (0.10,1.10)
	10.2	0.200	0.35 (-0.05,0.79)
	10.3	0.440	-0.23 (-0.86,1.17)	0.496	-0.06 (-0.66,0.54)
	10.4	0.349	-0.15 (-0.52,0.12)	0.459	0.11 (-0.33,0.51)
	10.5	0.516	-0.01 (-0.52,0.46)	0.300	0.41 (-0.21,1.04)
	11.1	0.468	0.10 (-0.37,0.53)	0.290	0.37 (-0.18,0.95)
	11.2	0.440	0.21 (-0.45,0.97)	0.183	0.60 (-0.07,1.32)
	11.3	0.313	-0.32 (-1.09,0.13)	0.091	0.97 (0.17,1.46)
	11.4	0.078	-5.14 (-6.98,-0.30)	0.469	-3.54 (-5.39,1.29)
	11.5
GAAGG_CCUAAC	8.1	0.569	0.06 (-0.94,0.60)	0.518	-0.00 (-1.05,0.77)
	8.2
	8.3	0.406	0.16 (-0.25,0.57)
	8.4	0.495	0.11 (-0.68,1.27)	0.490	0.16 (-0.78,1.41)
	8.5
	9.1	0.059	1.16 (0.29,1.99)	0.035	1.31 (0.50,2.06)
	9.2
	9.3	0.332	0.92 (-0.92,1.91)	0.237	1.25 (-0.54,2.08)
	9.4	0.293	0.95 (-4.19,1.50)	0.247	1.21 (-3.95,1.99)
	9.5
	10.1	0.548	0.12 (-4.01,1.63)	0.643	0.48 (-3.47,1.48)
	10.2	0.060	0.95 (0.35,1.39)
	10.3	0.540	-0.03 (-0.52,1.34)	0.241	0.40 (-0.13,0.93)
	10.4	0.000	-0.69 (-0.91,-0.46)	0.389	-0.16 (-0.51,0.20)
	10.5
	11.1	0.000	-1.18 (-2.16,-0.45)	0.247	-0.65 (-1.67,0.18)
	11.2	0.045	-0.92 (-1.38,-0.41)	0.332	-0.28 (-0.73,0.22)
	11.3	0.000	-2.46 (-2.94,-1.91)	0.011	-0.91 (-1.40,-0.33)
	11.4	0.041	-2.42 (-2.92,-1.93)	0.111	-0.56 (-1.00,-0.03)
	11.5
GAAGG_CCUAAAG	8.1	0.050	0.80 (0.20,1.39)	0.456	0.20 (-0.52,0.99)
	8.2	0.300	-0.19 (-0.50,0.10)	0.006	-0.77 (-1.19,-0.33)
	8.3	0.513	-0.02 (-0.49,0.39)
	8.4	0.347	-0.34 (-1.41,0.74)	0.237	-0.91 (-2.08,0.33)
	8.5	0.513	0.04 (-0.95,1.83)
	9.1	0.235	0.47 (-0.13,1.12)	0.496	0.05 (-0.48,0.59)
	9.2	0.443	-0.15 (-0.88,0.43)	0.288	-0.54 (-1.30,0.87)
	9.3	0.286	0.32 (-0.18,0.99)	0.463	0.09 (-0.32,0.42)
	9.4	0.288	0.27 (-0.14,0.66)	0.511	-0.03 (-0.67,0.58)
	9.5	0.507	0.04 (-0.57,0.82)	0.300	-0.42 (-1.04,0.27)
	10.1	0.416	0.37 (-0.67,1.38)	0.489	0.09 (-0.46,0.71)
	10.2	0.468	0.09 (-0.32,0.61)
	10.3	0.502	-0.06 (-0.61,1.34)	0.422	-0.20 (-0.76,0.36)
	10.4	0.490	-0.17 (-2.62,0.59)	0.486	-0.23 (-2.61,0.62)
	10.5	0.416	-0.16 (-0.66,0.27)	0.496	-0.06 (-0.67,0.55)
	11.1	0.469	0.47 (-5.73,2.05)	0.473	0.42 (-5.71,2.07)
	11.2	0.435	0.40 (-0.73,1.41)	0.412	0.47 (-0.67,1.49)
	11.3	0.000	-0.97 (-1.30,-0.51)	0.518	0.00 (-0.35,0.48)
	11.4	0.045	-1.03 (-1.57,-0.48)	0.352	0.26 (-0.23,0.82)
	11.5
GUUGG_CCUAAAG	8.1	0.539	0.02 (-0.79,0.56)	0.300	-0.49 (-1.35,0.27)
	8.2	0.105	0.47 (0.03,0.89)	0.518	0.01 (-0.51,0.53)
	8.3	0.260	-0.43 (-1.03,0.24)
	8.4	0.456	0.32 (-0.62,1.74)	0.487	-0.15 (-1.14,1.44)
	8.5	0.463	0.22 (-0.56,1.17)
	9.1	0.398	0.24 (-0.33,0.89)	0.496	-0.05 (-0.55,0.43)
	9.2	0.433	0.16 (-0.37,0.62)	0.478	-0.11 (-0.72,1.31)
	9.3	0.330	0.32 (-0.28,1.01)	0.389	0.20 (-0.30,0.62)
	9.4	0.470	-3.28 (-5.64,1.56)	0.442	-3.49 (-5.89,1.44)
	9.5	0.490	-0.08 (-0.64,0.68)	0.290	-0.43 (-0.99,0.23)
	10.1	0.313	0.64 (-0.38,1.59)	0.156	0.49 (-0.03,1.04)
	10.2	0.163	0.43 (-0.03,0.93)
	10.3	0.490	-0.10 (-0.75,1.30)	0.470	-0.11 (-0.80,0.44)
	10.4	0.496	-0.03 (-0.36,0.27)	0.495	0.05 (-0.38,0.47)
	10.5
	11.1	0.496	0.06 (-0.59,0.67)	0.470	0.15 (-0.58,0.86)
	11.2	0.468	0.12 (-0.45,1.06)	0.343	0.32 (-0.25,1.24)
	11.3	0.000	-1.03 (-1.53,-0.68)	0.495	0.05 (-0.46,0.45)
	11.4	0.041	-1.33 (-1.89,-0.80)	0.487	0.08 (-0.42,0.65)
	11.5
UUUGG_CCUAAAC	8.1	0.490	-0.11 (-0.77,0.62)	0.356	-0.47 (-1.25,0.44)
	8.2	0.332	-0.36 (-0.78,1.04)	0.241	-0.70 (-1.22,0.67)
	8.3	0.357	-0.28 (-0.79,0.28)
	8.4	0.478	-0.07 (-0.53,0.58)	0.340	-0.39 (-1.04,0.41)
	8.5	0.105	0.72 (0.09,1.13)
	9.1	0.218	0.40 (-0.09,0.98)	0.340	0.22 (-0.18,0.66)
	9.2	0.496	0.08 (-0.75,0.78)	0.503	-0.07 (-0.96,1.31)
	9.3	0.495	0.05 (-0.56,0.75)	0.495	0.05 (-0.45,0.48)
	9.4	0.045	0.48 (0.14,0.82)	0.281	0.41 (-0.19,0.99)
	9.5	0.496	-0.07 (-1.50,0.75)	0.401	-0.32 (-1.75,0.46)
	10.1
	10.2	0.331	0.27 (-0.22,0.79)
	10.3	0.414	0.28 (-0.49,1.69)	0.347	0.38 (-0.40,1.03)
	10.4	0.518	-0.00 (-0.36,0.31)	0.398	0.19 (-0.28,0.63)
	10.5	0.385	-0.14 (-0.51,0.16)	0.409	0.19 (-0.30,0.72)
	11.1	0.513	0.02 (-0.60,0.80)	0.445	0.22 (-0.50,1.06)
	11.2	0.340	-0.44 (-1.02,0.45)	0.481	-0.12 (-0.71,0.74)
	11.3	0.000	-1.42 (-2.55,-0.83)	0.440	-0.22 (-1.37,0.40)
	11.4	0.166	-1.23 (-1.89,0.16)	0.398	0.30 (-0.34,1.63)
	11.5
UUAGG_CCUAAAG	8.1	0.380	0.20 (-0.40,0.75)	0.451	-0.18 (-0.84,0.56)
	8.2	0.463	0.38 (-0.57,1.63)	0.518	0.01 (-0.98,1.36)
	8.3	0.512	0.04 (-0.61,1.37)
	8.4	0.440	-0.11 (-0.59,0.25)	0.248	-0.45 (-1.10,0.17)
	8.5	0.522	-0.01 (-1.04,1.12)
	9.1	0.454	0.16 (-0.45,0.80)	0.548	-0.03 (-0.56,0.49)
	9.2	0.527	0.03 (-1.42,0.91)	0.504	-0.10 (-1.63,1.23)
	9.3
	9.4	0.503	-0.06 (-2.50,0.72)	0.487	-0.16 (-2.60,0.78)
	9.5	0.463	0.15 (-0.79,0.95)	0.490	-0.09 (-1.03,0.61)
	10.1	0.446	0.26 (-0.74,1.23)	0.398	0.21 (-0.30,0.79)
	10.2	0.286	0.35 (-0.16,0.84)
	10.3	0.521	-0.00 (-0.69,1.36)	0.495	0.08 (-0.59,0.78)
	10.4	0.518	0.00 (-0.47,0.56)	0.429	0.19 (-0.35,0.83)
	10.5	0.078	-0.50 (-1.15,-0.07)	0.452	-0.17 (-0.90,0.44)
	11.1	0.336	0.28 (-0.22,0.69)	0.219	0.46 (-0.11,1.04)
	11.2
	11.3	0.045	-0.68 (-1.20,-0.18)	0.134	0.51 (-0.00,1.05)
	11.4	0.041	-1.48 (-2.08,-0.85)	0.504	0.04 (-0.51,0.66)
	11.5
GUUGG_CCUAAC	8.1	0.105	0.94 (0.10,2.03)	0.440	0.33 (-0.64,1.54)
	8.2	0.468	-0.14 (-0.71,0.60)	0.163	-0.74 (-1.39,0.05)
	8.3	0.390	0.39 (-0.37,1.20)
	8.4	0.317	0.70 (-0.34,1.30)	0.496	0.12 (-1.01,0.95)
	8.5	0.495	0.12 (-0.64,0.90)
	9.1	0.044	0.71 (0.19,1.32)	0.299	0.28 (-0.16,0.72)
	9.2
	9.3	0.022	1.42 (0.75,2.33)	0.002	1.15 (0.57,1.92)
	9.4	0.004	1.39 (0.71,2.32)	0.059	1.06 (0.22,2.09)
	9.5	0.518	-0.00 (-1.01,0.84)	0.300	-0.51 (-1.50,0.27)
	10.1
	10.2
	10.3	0.354	0.36 (-0.26,1.75)	0.440	0.19 (-0.42,0.77)
	10.4	0.490	0.08 (-0.42,0.75)	0.513	0.02 (-0.57,0.73)
	10.5	0.208	0.33 (-0.08,1.06)	0.235	0.45 (-0.14,1.24)
	11.1
	11.2
	11.3	0.000	-0.82 (-1.27,-0.44)	0.451	0.12 (-0.35,0.54)
	11.4	0.082	-1.87 (-3.14,-0.55)	0.383	-0.59 (-1.86,0.69)
	11.5
UUAGG_CCUAAC	8.1
	8.2
	8.3
	8.4
	8.5
	9.1
	9.2
	9.3
	9.4
	9.5
	10.1
	10.2
	10.3
	10.4
	10.5
	11.1
	11.2
	11.3
	11.4
	11.5
GUAGG_CCUAAG	8.1
	8.2
	8.3
	8.4
	8.5
	9.1
	9.2
	9.3
	9.4
	9.5
	10.1
	10.2
	10.3
	10.4
	10.5
	11.1
	11.2
	11.3
	11.4
	11.5
GUUGG_CCUAAAC	8.1	0.518	0.01 (-0.46,0.49)	0.440	-0.21 (-0.81,0.49)
	8.2	0.399	0.36 (-0.32,1.59)	0.487	0.19 (-0.59,1.41)
	8.3	0.499	0.32 (-1.40,1.53)
	8.4	0.398	-0.56 (-1.75,0.74)	0.369	-0.69 (-2.01,0.65)
	8.5
	9.1	0.163	0.56 (-0.04,1.23)	0.120	0.53 (0.02,1.07)
	9.2	0.240	0.27 (-0.09,0.64)	0.356	0.27 (-0.22,1.70)
	9.3	0.413	0.19 (-0.38,0.86)	0.240	0.33 (-0.13,0.73)
	9.4	0.487	0.08 (-1.14,0.57)	0.470	0.16 (-1.08,0.86)
	9.5	0.373	0.26 (-0.28,1.00)	0.440	0.17 (-0.36,0.83)
	10.1	0.452	0.29 (-0.94,1.31)	0.347	0.41 (-0.61,1.05)
	10.2	0.332	0.25 (-0.18,0.72)
	10.3	0.452	-0.20 (-0.83,1.18)	0.507	0.04 (-0.61,0.66)
	10.4	0.041	-0.38 (-0.67,-0.11)	0.496	-0.04 (-0.44,0.35)
	10.5	0.247	-0.60 (-1.36,0.18)	0.490	-0.11 (-0.95,0.78)
	11.1	0.111	-0.42 (-0.92,-0.02)	0.490	-0.08 (-0.66,0.49)
	11.2	0.121	-0.53 (-0.99,-0.03)	0.487	-0.07 (-0.54,0.41)
	11.3	0.000	-1.87 (-2.17,-1.59)	0.028	-0.52 (-0.85,-0.19)
	11.4	0.041	-2.22 (-2.79,-1.65)	0.142	-0.54 (-1.06,0.01)
	11.5
GAAGG_CCUAAAC	8.1	0.518	0.00 (-0.51,0.58)	0.452	-0.19 (-0.85,0.58)
	8.2	0.468	0.13 (-0.55,1.60)	0.539	-0.03 (-0.77,1.45)
	8.3	0.279	0.31 (-0.17,1.01)
	8.4	0.411	1.25 (-0.75,1.46)	0.413	1.00 (-1.01,1.62)
	8.5	0.470	0.21 (-0.84,1.11)
	9.1	0.495	0.09 (-0.76,0.89)	0.496	0.09 (-0.70,0.83)
	9.2	0.496	-0.04 (-0.68,0.33)	0.558	-0.04 (-0.74,1.45)
	9.3	0.504	0.03 (-0.59,0.71)	0.390	0.20 (-0.30,0.64)
	9.4	0.468	0.08 (-0.29,0.41)	0.440	0.19 (-0.42,0.77)
	9.5	0.478	0.10 (-0.45,0.87)	0.504	0.04 (-0.52,0.68)
	10.1	0.457	0.27 (-0.81,1.30)	0.302	0.39 (-0.22,1.03)
	10.2	0.364	0.20 (-0.20,0.66)
	10.3	0.354	-0.40 (-1.09,1.04)	0.470	-0.13 (-0.82,0.49)
	10.4	0.006	-0.61 (-1.01,-0.23)	0.356	-0.25 (-0.73,0.23)
	10.5	0.350	-0.52 (-3.59,0.25)	0.518	-0.03 (-3.15,0.89)
	11.1	0.484	-0.14 (-0.85,1.66)	0.447	0.24 (-0.56,2.01)
	11.2	0.044	-0.97 (-1.51,-0.43)	0.171	-0.49 (-1.03,0.05)
	11.3
	11.4	0.041	-2.08 (-2.71,-1.51)	0.286	-0.38 (-0.97,0.20)
	11.5
GUAGG_CCUAAAG	8.1	0.082	0.55 (0.07,1.35)	0.452	0.19 (-0.43,1.17)
	8.2	0.490	0.06 (-0.33,0.56)	0.347	-0.28 (-0.77,0.28)
	8.3	0.406	0.20 (-0.31,0.73)
	8.4
	8.5	0.522	-0.02 (-1.01,1.07)
	9.1
	9.2
	9.3	0.398	0.28 (-0.51,0.97)	0.370	0.28 (-0.41,0.79)
	9.4	0.413	0.23 (-0.94,0.72)	0.468	0.17 (-1.03,0.89)
	9.5	0.478	0.10 (-0.41,0.96)	0.478	-0.12 (-0.66,0.64)
	10.1	0.413	0.38 (-0.67,1.36)	0.313	0.35 (-0.23,0.93)
	10.2	0.518	0.00 (-0.51,0.54)
	10.3	0.436	-0.23 (-0.80,1.16)	0.468	-0.13 (-0.71,0.44)
	10.4	0.416	-0.17 (-0.87,0.29)	0.509	0.03 (-0.71,0.61)
	10.5
	11.1
	11.2	0.247	-0.86 (-6.68,0.24)	0.385	-0.55 (-6.37,0.57)
	11.3	0.000	-1.25 (-2.01,-0.83)	0.504	-0.04 (-0.81,0.43)
	11.4	0.070	-1.11 (-1.73,-0.37)	0.241	0.43 (-0.13,1.13)
	11.5
GUAGG_CCUAAC	8.1	0.451	0.17 (-0.60,1.24)	0.398	-0.37 (-1.24,0.79)
	8.2	0.379	0.31 (-0.49,1.52)	0.463	-0.18 (-1.05,1.09)
	8.3	0.497	-0.19 (-3.74,1.34)
	8.4	0.262	0.94 (-0.13,1.34)	0.433	0.44 (-0.73,1.11)
	8.5	0.385	0.61 (-0.57,1.14)
	9.1	0.068	1.60 (0.32,3.02)	0.121	1.25 (0.05,2.60)
	9.2	0.024	1.26 (0.50,2.29)	0.088	0.95 (0.13,2.48)
	9.3
	9.4	0.041	1.92 (0.49,2.53)	0.087	1.71 (0.21,2.56)
	9.5	0.004	1.25 (0.50,2.47)	0.082	0.87 (0.09,2.07)
	10.1	0.239	0.87 (-0.26,1.89)	0.163	0.67 (-0.07,1.28)
	10.2	0.039	0.88 (0.32,1.40)
	10.3	0.469	-0.17 (-0.94,1.25)	0.431	-0.23 (-1.00,0.42)
	10.4	0.451	0.19 (-0.53,0.64)	0.440	0.22 (-0.55,0.77)
	10.5	0.478	0.14 (-0.50,0.87)	0.412	0.32 (-0.42,1.15)
	11.1	0.358	0.20 (-0.23,0.87)	0.383	0.25 (-0.26,0.99)
	11.2	0.413	0.19 (-0.32,1.02)	0.286	0.35 (-0.17,1.11)
	11.3	0.000	-1.44 (-1.77,-1.15)	0.089	-0.39 (-0.74,-0.05)
	11.4	0.042	-1.44 (-2.07,-0.80)	0.495	-0.07 (-0.66,0.57)
	11.5
UUAGG_CCUAAAC	8.1
	8.2
	8.3
	8.4
	8.5
	9.1
	9.2
	9.3
	9.4
	9.5
	10.1
	10.2
	10.3
	10.4
	10.5
	11.1
	11.2
	11.3
	11.4
	11.5
GUAGG_CCUAAAC	8.1	0.300	0.40 (-0.24,0.88)
	8.2	0.171	0.36 (-0.04,0.71)
	8.3
	8.4	0.300	0.33 (-0.19,0.83)
	8.5
	9.1	0.416	0.19 (-0.35,0.80)
	9.2	0.431	0.17 (-1.25,0.63)
	9.3	0.511	0.01 (-0.47,0.66)
	9.4	0.494	0.07 (-0.46,0.62)
	9.5	0.398	0.24 (-0.39,0.97)
	10.1	0.509	0.05 (-0.98,1.04)
	10.2
	10.3	0.496	-0.08 (-0.81,1.34)
	10.4	0.340	-0.18 (-0.52,0.14)
	10.5	0.234	-0.33 (-0.82,0.11)
	11.1	0.408	-0.18 (-0.68,0.24)
	11.2	0.302	-0.30 (-0.81,0.24)
	11.3	0.000	-1.19 (-1.48,-0.94)
	11.4	0.041	-1.51 (-2.17,-0.91)
	11.5
